# Theoretical basis for stabilizing messenger RNA through secondary structure design

**DOI:** 10.1101/2020.08.22.262931

**Authors:** Hannah K. Wayment-Steele, Do Soon Kim, Christian A. Choe, John J. Nicol, Roger Wellington-Oguri, Andrew M. Watkins, R. Andres Parra Sperberg, Po-Ssu Huang, Eterna Participants, Rhiju Das

**Affiliations:** Department of Chemistry, Stanford University, Stanford, CA, 94305; Eterna Massive Open Laboratory. Consortium authors listed in Table S1; Department of Chemical and Biological Engineering, Northwestern University, Evanston, IL, 60208; Department of Bioengineering, Stanford University, Stanford, CA, 94305; Department of Biochemistry, Stanford University, Stanford, CA, 94305; Department of Physics, Stanford University, Stanford, CA, 94305

**Keywords:** mRNA therapeutics, mRNA vaccines, RNA structure, RNA degradation

## Abstract

RNA hydrolysis presents problems in manufacturing, long-term storage, world-wide delivery, and in vivo stability of messenger RNA (mRNA)-based vaccines and therapeutics. A largely unexplored strategy to reduce mRNA hydrolysis is to redesign RNAs to form double-stranded regions, which are protected from in-line cleavage and enzymatic degradation, while coding for the same proteins. The amount of stabilization that this strategy can deliver and the most effective algorithmic approach to achieve stabilization remain poorly understood. Here, we present simple calculations for estimating RNA stability against hydrolysis, and a model that links the average unpaired probability of an mRNA, or AUP, to its overall hydrolysis rate. To characterize the stabilization achievable through structure design, we compare AUP optimization by conventional mRNA design methods to results from more computationally sophisticated algorithms and crowdsourcing through the OpenVaccine challenge on the Eterna platform. These computational tests were carried out on both model mRNAs and COVID-19 mRNA vaccine candidates. We find that rational design on Eterna and the more sophisticated algorithms lead to constructs with low AUP, which we term ‘superfolder’ mRNAs. These designs exhibit wide diversity of sequence and structure features that may be desirable for translation, biophysical size, and immunogenicity, and their folding is robust to temperature, choice of flanking untranslated regions, and changes in target protein sequence, as illustrated by rapid redesign of superfolder mRNAs for B.1.351, P.1, and B.1.1.7 variants of the prefusion-stabilized SARS-CoV-2 spike protein. Increases in in vitro mRNA half-life by at least two-fold appear immediately achievable.

**Significance statement:** Messenger RNA (mRNA) medicines that encode and promote translation of a target protein have shown promising use as vaccines in the current SARS-CoV-2 pandemic as well as infectious diseases due to their speed of design and manufacturing. However, these molecules are intrinsically prone to hydrolysis, leading to poor stability in aqueous buffer and major challenges in distribution. Here, we present a principled biophysical model for predicting RNA degradation, and demonstrate that the stability of any mRNA can be increased at least two-fold over conventional design techniques. Furthermore, the predicted stabilization is robust to post-design modifications. This conceptual framework and accompanying algorithm can be immediately deployed to guide re-design of mRNA vaccines and therapeutics to increase in vitro stability.
