## Supplementary tables for "Theoretical basis for stabilizing messenger RNA through secondary structure design"

### Sheet: TableS1_EternaConsortium
Table S1: Eterna usernames of contributors to OpenVaccine projects (March 2020-August 2020).
username	Number of solutions	Full name (optional to provide)
Ahalb	20
amybarish	64	Amy O. Barish
AndrewKae	84
anik	10
aplq	2
asiaa	28
Astromon	100	William Alexander Dunlap
biggestlegoheroicafanever	63
Billy Reuben	16
Bombus11	1
Brent Schofield	10
Brourd	103	Boris Rudolfs
Budderprincess14	1
BugacMan	77
c-quence	9
ch1ck3n	18
Chellow	17
clollin	26
Clotho	59
cyberanakinvader	1
cynwulf28	6
D'Wydd	92
Dan94Sh	2
danryk	1
dblueskye	4
DigitalEmbrace	59
Dishmi	6
dl2007	99
DogeSka	13	Chris Sarkissian
dotquam	1
dzynr64	8
EcceruElme	24
edom	2
Eli Fisker	184
ElNando888	40	Fernando Portela
emanresu	2
emmarockit	3
empjay	4
ererexiue	20
FractalCuber	1
FurElise	80
Fusion7	2
Gerry Smith	8
HarryS	73
hi1000	11
hoglahoo	8
hotcreek	1
idk what i'm doing8	1
iluaee	10
jacksonkline	10
jandersonlee	56
Jarbo	7
jaxman821	1
jed056	2
jiabei618	1	He Zhang
Jieux	149
jnicol	2
John2000	11	Liang Zhang
jonathan324	3
JR	168
KevinBee	2
Korosi	61
Levi Coby Leech	6
LiquidOvar	1
lroppy	6
marbre	3	Martins Bremmers
Max Goff	10
Maxine Rookwood	90
Meechl	40
MeowNow360	26
MutantGodChicken	5
NedyahW	23
NeuroDragn	5
nhsu	6
Omei	24
onyxvc	2
pmlkjn	1
pMonad	1
Poll na gColm	42
prestonzen	1	Preston Zen
quantropy	1
Quez	1
Renton_Innes	1
Rivalium	65
RNAger Rioter	2
rocketdog42	27	Loretta Franklin
rynomachine	6
Saptak625	2
SharkCrazy7	7
skyblue	149
spvincent	74
stevetclark	42	Steven Clark
SuperD333	5
syrthael	1
SzpiglasowaPrzełęcz	4
temimam	5
tempress	7
Tesla'sDisciple	4
TheInverted	24
tomaszwor	1
tommyd	4
tone	33
TR77	1
Trentis1	4
ViennaUCT	20	Fernando Portela
wateronthemoon	128
whbob	52
Willyanto	60
worseize	34
Xnessax	2
Zama	75

### Sheet: TableS2_Sequences
Table S2: Protein sequences used for mRNA design challenges.
Name	Protein sequence	Protein length	mRNA CDS length	Starting mRNA sequence on Eterna
6xHis	MHHHHHH*	7	27	N/A
8xHis	MHHHHHHHH*	9	33	N/A
10xHis	MHHHHHHHHHH*	11	39	N/A
HA-0	MYPYDVPDYA*	10	36	N/A
HA-1	MYAYDVPDYA*	10	36	N/A
Flag-0	MDYKDDDDK*	9	33	N/A
Flag-1	MDYKDDDD*	8	30	N/A
Flag-2	MDYKDDDK*	8	30	N/A
StrepII	MWSHPGFQK*	9	33	N/A
Myc	MEQKLISEEDL*	11	39	N/A
MEV	MGGSGGSGYQPYRVVVLGGSGGSPYRVVVLSFGGSGGSLSPRWYFYY-	47	144	AUGGGGGGAUCAGGUGGGUCCGGAUAUCAGCCGUACAGAGUCGUUGUGCUAGGGGGAAGCGGAGGUAGUCCCUACAGGGUCGUCGUGCUUUCAUUCGGCGGAUCUGGGGGAUCCUUAAGCCCCCGCUGGUAUUUUUACUAUUAA
JEV+Nluc	MWLVSLAIVTACAGAMAVYPYDVPDYAGYPYDVPDYAGSYPYDVPDYAGSGVFTLEDFVGDWRQTAGYNLDQVLEQGGVSSLFQNLGVSVTPIQRIVLSGENGLKIDIHVIIPYEGLSGDQMGQIEKIFKVVYPVDDHHFKVILHYGTLVIDGVTPNMIDYFGRPYEGIAVFDGKKITVTGTLWNGNKIIDERLINPDGSLLFRVTINGVTGWRLCERILA-	221	666	AUGUGGCUGGUGAGCCUCGCCAUUGUGACGGCCUGCGCCGGGGCCAUGGCCGUUUACCCAUACGAUGUUCCUGACUAUGCGGGCUAUCCCUAUGACGUCCCGGACUAUGCAGGCUCCUAUCCAUAUGACGUUCCAGAUUACGCUGGAUCUGGCGUCUUCACACUCGAAGAUUUCGUUGGGGACUGGCGACAGACAGCCGGCUACAACCUGGACCAAGUCCUUGAACAGGGAGGUGUGUCCAGUUUGUUUCAGAAUCUCGGGGUGUCCGUAACUCCGAUCCAAAGGAUUGUCCUGAGCGGUGAAAAUGGGCUGAAGAUCGACAUCCAUGUCAUCAUCCCGUAUGAAGGUCUGAGCGGCGACCAAAUGGGCCAGAUCGAAAAAAUUUUUAAGGUGGUGUAC…
eGFP+deg	MVSKGEELFTGVVPILVELDGDVNGHKFSVSGEGEGDATYGKLTLKFICTTGKLPVPWPTLVTTLTYGVQCFSRYPDHMKQHDFFKSAMPEGYVQERTIFFKDDGNYKTRAEVKFEGDTLVNRIELKGIDFKEDGNILGHKLEYNYNSHNVYIMADKQKNGIKVNFKIRHNIEDGSVQLADHYQQNTPIGDGPVLLPDNHYLSTQSALSKDPNEKRDHMVLLEFVTAAGITLGMDELYKRSRDISHGFPPAVAAQDDGTLPMSCAQESGMDRHPAACASARINV-	284	855	AUGGUGUCCAAGGGCGAGGAGCUGUUCACCGGCGUGGUGCCUAUCCUGGUGGAGCUGGACGGCGACGUGAACGGCCACAAGUUUAGCGUGUCCGGCGAGGGCGAAGGCGACGCCACCUACGGCAAGCUGACCCUGAAGUUCAUCUGCACCACCGGCAAACUGCCCGUGCCCUGGCCCACCCUCGUGACCACCCUGACCUACGGAGUCCAGUGCUUCAGCAGAUACCCCGACCACAUGAAGCAGCACGACUUCUUCAAGUCCGCCAUGCCCGAGGGCUACGUGCAGGAAAGAACCAUCUUCUUUAAGGACGACGGAAACUAUAAGACCAGAGCCGAGGUGAAGUUCGAGGGAGACACCCUGGUGAACAGAAUCGAGCUGAAGGGCAUCGACUUCAAAGAG…
JEV+RBD	MWLVSLAIVTACAGATNLCPFGEVFNATRFASVYAWNRKRISNCVADYSVLYNSASFSTFKCYGVSPTKLNDLCFTNVYADSFVIRGDEVRQIAPGQTGKIADYNYKLPDDFTGCVIAWNSNNLDSKVGGNYNYLYRLFRKSNLKPFERDISTEIYQAGSTPCNGVEGFNCYFPLQSYGFQPTNGVGYQPYRVVVLSFELLHAPATVCGP-	210	633	AUGUGGCUCGUUUCCUUAGCAAUAGUGACAGCCUGCGCCGGGGCAACCAACCUUUGCCCCUUUGGGGAGGUAUUCAAUGCUACUAGAUUCGCUAGCGUGUACGCUUGGAAUCGUAAGAGAAUUUCCAAUUGUGUUGCAGACUACUCAGUGCUUUAUAACUCUGCAAGCUUCUCUACAUUUAAAUGUUAUGGCGUGUCACCUACAAAGCUGAAUGAUUUAUGCUUCACGAACGUCUACGCGGAUAGCUUCGUUAUCAGGGGGGACGAAGUGAGGCAGAUUGCCCCCGGUCAGACCGGUAAGAUCGCAGAUUACAACUACAAGCUGCCAGACGAUUUCACUGGCUGCGUGAUAGCUUGGAAUAGCAACAACUUAGACAGCAAGGUGGGUGGCAACUAUAAC…
JEV+Full Spike	MWLVSLAIVTACAGAMFVFLVLLPLVSSQCVNLTTRTQLPPAYTNSFTRGVYYPDKVFRSSVLHSTQDLFLPFFSNVTWFHAIHVSGTNGTKRFDNPVLPFNDGVYFASTEKSNIIRGWIFGTTLDSKTQSLLIVNNATNVVIKVCEFQFCNDPFLGVYYHKNNKSWMESEFRVYSSANNCTFEYVSQPFLMDLEGKQGNFKNLREFVFKNIDGYFKIYSKHTPINLVRDLPQGFSALEPLVDLPIGINITRFQTLLALHRSYLTPGDSSSGWTAGAAAYYVGYLQPRTFLLKYNENGTITDAVDCALDPLSETKCTLKSFTVEKGIYQTSNFRVQPTESIVRFPNITNLCPFGEVFNATRFASVYAWNRKRISNCVADYSVLYNSASFSTFKCYGVSP…	1303	3912	AUGUGGCUGGUGAGCCUCGCCAUUGUGACGGCCUGCGCCGGGGCCAUGUUUGUUUUUCUUGUUUUAUUGCCACUAGUCUCUAGUCAGUGUGUUAAUCUUACAACCAGAACUCAAUUACCCCCUGCAUACACUAAUUCUUUCACACGUGGUGUUUAUUACCCUGACAAAGUUUUCAGAUCCUCAGUUUUACAUUCAACUCAGGACUUGUUCUUACCUUUCUUUUCCAAUGUUACUUGGUUCCAUGCUAUACAUGUCUCUGGGACCAAUGGUACUAAGAGGUUUGAUAACCCUGUCCUACCAUUUAAUGAUGGUGUUUAUUUUGCUUCCACUGAGAAGUCUAACAUAAUAAGAGGCUGGAUUUUUGGUACUACUUUAGAUUCGAAGACCCAGUCCCUACUU…
S-2P	MFVFLVLLPLVSSQCVNLTTRTQLPPAYTNSFTRGVYYPDKVFRSSVLHSTQDLFLPFFSNVTWFHAIHVSGTNGTKRFDNPVLPFNDGVYFASTEKSNIIRGWIFGTTLDSKTQSLLIVNNATNVVIKVCEFQFCNDPFLGVYYHKNNKSWMESEFRVYSSANNCTFEYVSQPFLMDLEGKQGNFKNLREFVFKNIDGYFKIYSKHTPINLVRDLPQGFSALEPLVDLPIGINITRFQTLLALHRSYLTPGDSSSGWTAGAAAYYVGYLQPRTFLLKYNENGTITDAVDCALDPLSETKCTLKSFTVEKGIYQTSNFRVQPTESIVRFPNITNLCPFGEVFNATRFASVYAWNRKRISNCVADYSVLYNSASFSTFKCYGVSPTKLNDLCFTNVYADS…	1273	3822	AUGUUUGUUUUUCUUGUUUUAUUGCCACUAGUCUCUAGUCAGUGUGUUAAUCUUACAACCAGAACUCAAUUACCCCCUGCAUACACUAAUUCUUUCACACGUGGUGUUUAUUACCCUGACAAAGUUUUCAGAUCCUCAGUUUUACAUUCAACUCAGGACUUGUUCUUACCUUUCUUUUCCAAUGUUACUUGGUUCCAUGCUAUACAUGUCUCUGGGACCAAUGGUACUAAGAGGUUUGAUAACCCUGUCCUACCAUUUAAUGAUGGUGUUUAUUUUGCUUCCACUGAGAAGUCUAACAUAAUAAGAGGCUGGAUUUUUGGUACUACUUUAGAUUCGAAGACCCAGUCCCUACUUAUUGUUAAUAACGCUACUAAUGUUGUUAUUAAAGUCUGUGAAUUU…
S-2P, B.1.351	MFVFLVLLPLVSSQCVNFTTRTQLPPAYTNSFTRGVYYPDKVFRSSVLHSTQDLFLPFFSNVTWFHAIHVSGTNGTKRFANPVLPFNDGVYFASTEKSNIIRGWIFGTTLDSKTQSLLIVNNATNVVIKVCEFQFCNDPFLGVYYHKNNKSWMESEFRVYSSANNCTFEYVSQPFLMDLEGKQGNFKNLREFVFKNIDGYFKIYSKHTPINLVRGLPQGFSALEPLVDLPIGINITRFQTLHISYLTPGDSSSGWTAGAAAYYVGYLQPRTFLLKYNENGTITDAVDCALDPLSETKCTLKSFTVEKGIYQTSNFRVQPTESIVRFPNITNLCPFGEVFNATRFASVYAWNRKRISNCVADYSVLYNSASFSTFKCYGVSPTKLNDLCFTNVYADSFVI…	1270	3813	N/A
S-2P, B.1.1.7	MFVFLVLLPLVSSQCVNLTTRTQLPPAYTNSFTRGVYYPDKVFRSSVLHSTQDLFLPFFSNVTWFHAISGTNGTKRFDNPVLPFNDGVYFASTEKSNIIRGWIFGTTLDSKTQSLLIVNNATNVVIKVCEFQFCNDPFLGVYHKNNKSWMESEFRVYSSANNCTFEYVSQPFLMDLEGKQGNFKNLREFVFKNIDGYFKIYSKHTPINLVRDLPQGFSALEPLVDLPIGINITRFQTLLALHRSYLTPGDSSSGWTAGAAAYYVGYLQPRTFLLKYNENGTITDAVDCALDPLSETKCTLKSFTVEKGIYQTSNFRVQPTESIVRFPNITNLCPFGEVFNATRFASVYAWNRKRISNCVADYSVLYNSASFSTFKCYGVSPTKLNDLCFTNVYADSFVI…	1270	3813	N/A
S-2P, P.1	MFVFLVLLPLVSSQCVNFTNRTQLPSAYTNSFTRGVYYPDKVFRSSVLHSTQDLFLPFFSNVTWFHAIHVSGTNGTKRFDNPVLPFNDGVYFASTEKSNIIRGWIFGTTLDSKTQSLLIVNNATNVVIKVCEFQFCNYPFLGVYYHKNNKSWMESEFRVYSSANNCTFEYVSQPFLMDLEGKQGNFKNLSEFVFKNIDGYFKIYSKHTPINLVRDLPQGFSALEPLVDLPIGINITRFQTLLALHRSYLTPGDSSSGWTAGAAAYYVGYLQPRTFLLKYNENGTITDAVDCALDPLSETKCTLKSFTVEKGIYQTSNFRVQPTESIVRFPNITNLCPFGEVFNATRFASVYAWNRKRISNCVADYSVLYNSASFSTFKCYGVSPTKLNDLCFTNVYADS…	1273	3822	N/A
UTR sequences to test AUP robustness
Name	RNA Sequence
5' UTR, Human Hemoglobin subunit beta (HBB)	GGGACAUUUGCUUCUGACACAACUGUGUUCACUAGCAACCUCAAACAGACACC
3' UTR, Human Hemoglobin subunit beta (HBB)	UUCUAGAGCGGCCGCUUCGAGCCGGUUGAAUCGCUGAUCUCACGCCGUGGUGAGCUCGCUUUCUUGCUGUCCAAUUUCUAUUAAAGGUUCCUUUGUUCCCUAAGUCCAACUACUAAACUGGGGGAUAUUAUGAAGGGCCUUGAGCAUCUGGAUUCUGCCUAAUAAAAAACAUUUAUUUUCAUUGCAAAGUUCCGCGUACGUACGGCGUC

### Sheet: TableS3_Donors
Table S4. OpenVaccine Donors.
Dave Baszucki and Jan Ellison
Bisconti Family Foundation
FastGrants
Baidu Research U.S.A.
Camilla Kao
Patrick Collison
Ganesh Pusapati
Stephanie Federwisch
Yili Zhu
Roger Wellington-Oguri
Paul Berg
Gerry Smith
Feriel Melaine
Kabita Das
Rohan Koodli
Trent Smith
Phymirus LLC
Good Earth Bags
Beverly Morris Armstrong
Sagnik Ghosh
Gordon Stallings
Gordon Hug
Sachidulal Dhar
Naresh Saha
Laura Gable
Ro Ruan
Steven Clark
Tapan Ganguly
Anjali Paul
Sovan Banerjee
Cat Trivigno
Nagaraj Nagaraj
Upendra Bhadauria
A.K. Fazlur Rahman
Sumit Nag
Sushawn Nag
Samir Nayak
Anne Freedman
Leonard Oppenheimer
G N R Tripathi
Joseph McLaughlin
Gouri Datta
Amanda O’Mara
Subhash Gupta
Loretta Franklin
Amine Rehioui
10 anonymous donors
